# A megaplasmid family responsible for dissemination of multidrug resistance in *Pseudomonas*

**DOI:** 10.1101/630780

**Authors:** Adrian Cazares, Matthew P. Moore, Macauley Grimes, Jean-Guillaume Emond-Rhéault, Laura L. Wright, Pisut Pongchaikul, Pitak Santanirand, Roger C. Levesque, Joanne L. Fothergill, Craig Winstanley

## Abstract

Multidrug resistance (MDR) represents a global threat to health. Although plasmids can play an important role in the dissemination of MDR, they have not been commonly linked to the emergence of antimicrobial resistance in the pathogen *Pseudomonas aeruginosa*. We used whole genome sequencing to characterize a collection of *P. aeruginosa* clinical isolates from a hospital in Thailand. Using long-read sequence data we obtained complete sequences of two closely related megaplasmids (>420 kb) carrying large arrays of antibiotic resistance genes located in discrete, complex and dynamic resistance regions, and revealing evidence of extensive duplication and recombination events. A comprehensive pangenomic and phylogenomic analysis indicated that 1) these large plasmids comprise a family present in different members of the *Pseudomonas* genus and associated with multiple sources (geographical, clinical or environmental); 2) the megaplasmids encode diverse niche-adaptive accessory traits, including multidrug resistance; 3) the pangenome of the megaplasmid family is highly flexible and diverse, comprising a substantial core genome (average of 48% of plasmid genes), but with individual members carrying large numbers of unique genes. The history of the megaplasmid family, inferred from our analysis of the available database, suggests that members carrying multiple resistance genes date back to at least the 1970s.

**Funding:** This work was supported by the International Pseudomonas Genomics Consortium, funded by Cystic Fibrosis Canada [RCL]; and the Secretaría de Educación, Ciencia, Tecnología e Innovación (SECTEI), Mexico [AC].
