## Supplemental Table 1 for "A megaplasmid family responsible for dissemination of multidrug resistance in *Pseudomonas*"

### Sheet: Sheet1
					Antibiotic susceptibility					Short-read sequencing data								MLST profile *
Isolate	Patient_code ^	Patient_age	Patient_sex	Isolation_source	Meropenem	Ceftazidime	Piperacillin/tazobactam	Ciprofloxacin	Tobramycin	Bioproject	Biosample	Accession	Contigs	Scaffolds	GenomeSize	Longest Scaffold	N50	ST	acsA	aroE	guaA	mutL	nuoD	ppsA	trpE
638	1	90	M	Blood	I	R	R	R	R	PRJNA325248	SAMN07424173	NSPM00000000	78	73	7150152	1003143	328126	-	67	~50	65	31	1	6	26
2436	1	90	M	Sputum	R	R	R	R	R	PRJNA325248	SAMN07424174	NSPL00000000	84	80	7150150	604449	262087	-	67	~50	65	31	1	6	26
2924	1	90	M	Sputum	S	R	R	S	S
3139	2	52	M	Urine (catheter)	S	S	R	R	S
3141	2	52	M	Sputum	S	S	R	R	S	PRJNA325248	SAMN10478488	RXCP00000000	56	52	6880848	1121322	480584	244	17	5	12	3	14	4	7
3266	3	72	F	Sputum	I	R	R	R	R
3583	3	72	F	Sputum	I	R	R	R	R	PRJNA325248	SAMN07424170	NSPP00000000	60	58	6908303	679729	270739	-	11	3	11?	3	1	4	60
3354	4	55	F	Sputum	S	S	R	I	S	PRJNA325248	SAMN10478498	RXCF00000000	41	34	6937757	868611	583246	233	16	5	30	11	4	31	41
4189	4	55	F	Sputum	R	R	R	R	R	PRJNA325248	SAMN07424175	NSPK00000000	37	32	6334840	951957	507745	-	11	2	6	3	4	38	3
1814	5	1	F	Ascitic	I	R	R	R	R	PRJNA325248	SAMN07424177	NSPI00000000	89	82	7142873	931611	255757	235	38	11	3	13	1	2	4
2356	5	1	F	PCD	S	R	R	S	S
2709	6	67	F	Sputum	S	S	S	S	S
3663	6	67	F	Sputum	S	S	R	S	S
2337	7	55	F	Chest	S	S	R	S	R
2338	7	55	F	Chin	R	S	R	R	R
882	8	66	M	Blood	S	S	S	S	S
1885	9	74	M	Foot	S	S	S	S	S	PRJNA325248	SAMN10478501	RXCC00000000	44	38	6273981	1230438	564768	-	111	30	64	58	48	24	187
2010	10	61	M	Wound swab	S	S	S	R	S
2087	11	56	M	Wound swab	S	R	R	S	S
2101	12	81	M	Sputum	R	R	R	R	R	PRJNA325248	SAMN07424172	NSPN00000000	62	58	6919171	504101	347699	708	11	3	11	3	1	4	60
2284	13	66	F	Sputum	S	S	R	I	S
2404	14	72	F	Foot	S	S	R	I	R	PRJNA325248	SAMN10478491	RXCM00000000	40	36	6675891	848636	608561	309	13	8	9	3	1	17	15
2448	15	67	M	Urine	R	R	R	R	R	PRJNA325248	SAMN07424171	NSPO00000000	94	89	7092398	423130	210888	-	104	4	36	71	4	~4	53
2584	16	98	F	Sputum	S	R	R	R	R	PRJNA325248	SAMN10478495	RXCI00000000	46	39	6993634	870481	355083	260	14	5	10	7	4	13	7
2584	17	80	F	Sputum	R	S	R	R	R
2733	18	53	F	Chest	S	S	S	S	S	PRJNA325248	SAMN10478490	RXCN00000000	20	20	6250924	1331236	765594	379	39	5	11	28	4	4	63
2744	19	62	M	Stoma	S	R	S	S	S
2758	20	48	F	Eye (Plate)	S	S	S	S	S	PRJNA325248	SAMN10478494	RXCJ00000000	41	35	6398247	772742	426159	1330	76	5	30	3	2	12	18
2816	21	63	M	Urine	I	S	S	S	S	PRJNA325248	SAMN10478493	RXCK00000000	49	46	6369227	615979	287370	270	22	3	17	5	2	10	7
2867	22	72	F	Sputum	S	S	R	S	S
3044	23	81	M	Nasal	S	S	S	S	S	PRJNA325248	SAMN10478500	RXCD00000000	47	45	6733566	923035	477284	277	39	5	9	11	27	5	2
3171	24	78	M	Urine	S	S	R	I	S
3359	25	74	M	Nasopharynx	S	S	S	S	S
3362	26	66	M	Sputum	S	S	S	S	S	PRJNA325248	SAMN07424188	NSOX00000000	94	93	7184787	555697	250354	253	4	4	16	12	1	6	3
3382	27	79	F	Sputum	I	S	R	R	S	PRJNA325248	SAMN10478496	RXCH00000000	32	27	6582611	775206	478039	491	16	55	7	61	1	4	45
3498	28	82	M	Sputum	S	S	S	S	S
3532	29	83	M	Sputum	R	R	R	R	S	PRJNA325248	SAMN07424176	NSPJ00000000	67	63	6912106	784647	269661	235	38	11	3	13	1	2	4
3649	30	87	F	Sputum	S	S	R	S	S
3677	31	82	M	Maxillary sinus	S	S	S	S	S	PRJNA325248	SAMN10478499	RXCE00000000	43	40	6474838	972162	354473	357	2	4	5	3	1	6	11
3885	32	39	F	Eye (Plate)	R	R	S	R	R
3979	33	92	M	Sputum	S	S	S	S	S	PRJNA325248	SAMN10478489	RXCO00000000	51	47	6272937	692536	385450	381	11	20	1	65	4	4	10
4030	34	8	M	Urine	S	R	R	R	R
4045	35	82	F	Urine	S	S	S	S	S
4068	36	81	M	Urine (catheter)	R	R	R	R	R	PRJNA325248	SAMN07424178	NSPH00000000	74	71	7068852	1411812	554462	-	111	30	64	26	~30	59	7
4082	37	62	M	Urine	S	R	S	S	S
4242	38	67	M	Sputum	S	S	S	S	S	PRJNA325248	SAMN10478497	RXCG00000000	43	36	6408319	779058	472459	-	6	76	1	3	3	28	3
4321	39	61	M	Wound swab	S	S	S	S	R
4658	40	59	F	Eye (Plate)	I	S	S	S	S
Illumina genome-sequenced isolates
Genomes addtionally sequenced with PacBio
Isolates harboring pBT2436-like megaplasmids
^ Isolates taken from the same patient are labelled with the same patient code.
* "~n" symbol denotes a novel allele similar to n, whereas "n?" indicates a partial match to a known allele n.
