## Supplemental Table 3 for "A megaplasmid family responsible for dissemination of multidrug resistance in *Pseudomonas*"

### Sheet: Sheet1
Strain	Penicillins				Cephalosporins			Carbapenems			Monobactams	Fluoroquinolones		Aminoglycosides
	Pip	Pip/T	Tic	Tic/C	Cefep	Ceftaz	Cef/A	Dori	Imi	Mer	Azt	Cip	Lev	Ami	Gen	Net	Tob
2436	R	R (15)	R	R	R	R	R	R	R	R	R	R	R	R (0)	R	R (0)	R
638	R	S (20)	R	R	R	R	R	R	R	R	R	R	R	R (0)	R	S (13)	R
2101	R	R (12.3)	R	R	R	R	R	R	R	R	R	R	R	S (22.3)	R	R (11)	R
3582	R	R (16)	R	R	R	R	R	R	R	R	R	R	R	S (22.3)	R	S (13)	R
Where variations between strains were observed, mean values (in mm) for zones of inhibition (from three replicates) are shown in brackets. Breakpoints, according to EUCAST guidelines, were as follow: 18 mm for Pip/T; 15-18 mm for Ami; 12 mm for Net; 16 mm for Tob.
