## Supplemental Table 5 for "A megaplasmid family responsible for dissemination of multidrug resistance in *Pseudomonas*"

### Sheet: pBT2436_hits_table
Assembly_accno	Estimated pBT2436 coverage %	Bioproject	Biosample	Species_taxid	Bacteria_species	Infraspecific_name	Collection_date	Geographic_location	Isolation_source	Host	Host_disease	Biome	MLST	Assembly_level	Seq_release_date	Submitter
GCA_001753835.1	96.57	PRJDB3001	SAMD00031681	76759	Pseudomonas monteilii	GTC 10899	1986	Japan		Homo sapiens		Human		Contig	2016-10-03	National Institute of Technology and Evaluation
GCA_001452765.1	96.22	PRJNA297679	SAMN04128696	287	Pseudomonas aeruginosa	WH-SGI-V-07711	2008	USA	Veterinary				446	Contig	2015-11-30	Synthetic Genomics Vaccines, Inc.
GCA_900406895.1	95.69	PRJEB26613	SAMEA4646272	287	Pseudomonas aeruginosa	KCRI-321A	2014	Tanzania	Wound swab sample	Homo sapiens				Contig	2018-05-09	Kilimanjaro Clinical Research Institute
GCA_000794545.1	95.41	PRJNA264310	SAMN03105468	287	Pseudomonas aeruginosa	AZPAE14689	2012	Mexico	Respiratory tract infection					Scaffold	2014-12-04	AstraZeneca
GCA_000791685.1	93.72	PRJNA264310	SAMN03105654	287	Pseudomonas aeruginosa	AZPAE14956	2009	Germany: Munchen	Intra-abdominal tract infection					Scaffold	2014-12-04	AstraZeneca
GCA_001452905.1	93.28	PRJNA297679	SAMN04128704	287	Pseudomonas aeruginosa	WH-SGI-V-07253	1992	USA:Boston	Burn				292	Scaffold	2015-11-30	Synthetic Genomics Vaccines, Inc.
GCA_003073895.1	92.75	PRJNA316321	SAMN07291532	287	Pseudomonas aeruginosa	AR439								Complete Genome	2018-04-30	FDA/CDC
GCA_001453185.1	92.42	PRJNA297679	SAMN04128611	287	Pseudomonas aeruginosa	WH-SGI-V-07492	2005	USA	Hospital				646	Contig	2015-11-30	Synthetic Genomics Vaccines, Inc.
GCA_001450005.1	91.83	PRJNA297679	SAMN04128543	287	Pseudomonas aeruginosa	WH-SGI-V-07237	1995	USA	Hospital				348	Contig	2015-11-30	Synthetic Genomics Vaccines, Inc.
GCA_000794335.1	90.61	PRJNA264310	SAMN03105539	287	Pseudomonas aeruginosa	AZPAE14838	2006	China: Beijing	Respiratory tract infection					Scaffold	2014-12-04	AstraZeneca
GCA_000789555.1	90.13	PRJNA264310	SAMN03105541	287	Pseudomonas aeruginosa	AZPAE14840	2006	China: Beijing	Urinary tract infection					Scaffold	2014-12-04	AstraZeneca
GCA_001679685.1	89.95	PRJNA321921	SAMN05006707	287	Pseudomonas aeruginosa	PA121617	2012	China: Guangzhou	Sputum	Homo sapiens	Respiratory disease			Complete Genome	2016-07-05	South China University of Technology
GCA_003073695.1	89.79	PRJNA316321	SAMN07291534	287	Pseudomonas aeruginosa	AR441								Complete Genome	2018-04-30	FDA/CDC
GCA_002968755.1	89.78	PRJNA316321	SAMN07291499	287	Pseudomonas aeruginosa	AR_0356								Complete Genome	2018-03-05	FDA/CDC
GCA_001750425.1	89.76	PRJNA321099	SAMN04966044	287	Pseudomonas aeruginosa	M140A	2012	China: Guangzhou, Guangdong	Urine	Homo sapiens				Contig	2016-09-30	Zhongshan School of Medicine, Sun Yat-sen University
GCA_002094805.1	89.64	PRJNA381373	SAMN06675399	287	Pseudomonas aeruginosa	DZ-B1	2014	China: Shandong	Feces swab	swallow				Scaffold	2017-04-17	Beijing Advanced Innovation Center for Food Nutrition and Human Health
GCA_001453725.1	89.48	PRJNA297679	SAMN04128683	287	Pseudomonas aeruginosa	WH-SGI-V-07698	2005	USA	Hospital				1610	Contig	2015-11-30	Synthetic Genomics Vaccines, Inc.
GCA_001454265.1	89.33	PRJNA297679	SAMN04128737	287	Pseudomonas aeruginosa	WH-SGI-V-07300	1993	Philippines	Wound				553	Scaffold	2015-11-30	Synthetic Genomics Vaccines, Inc.
GCA_003049825.1	89.31	PRJNA436895	SAMN08634678	198620	Pseudomonas koreensis	P19E3	2014	Switzerland: Boppelsen	Origanum marjorana					Complete Genome	2018-04-12	Agroscope
GCA_002188615.1	88.85	PRJNA388154	SAMN07171778	287	Pseudomonas aeruginosa	FFUP_PS_37	2008	Portugal	Bronchial secretions	Homo sapiens	Respiratoy infection			Contig	2017-06-09	UCIBIO/REQUIMTE, Laboratory of Bacteriology, Faculty of Pharmacy, University of Porto
GCA_001750225.1	88.7	PRJNA321097	SAMN04966046	287	Pseudomonas aeruginosa	PA13SY16	2013	China: Guangzhou, Guangdong	Urine	Homo sapiens				Contig	2016-09-30	Zhongshan School of Medicine, Sun Yat-sen University
GCA_000626655.2	88.31	PRJNA237015	SAMN03081533	287	Pseudomonas aeruginosa	PA96								Chromosome	2014-04-11	Universite Laval
GCA_001452755.1	88.28	PRJNA297679	SAMN04128694	287	Pseudomonas aeruginosa	WH-SGI-V-07709	2005	USA	Hospital				569	Contig	2015-11-30	Synthetic Genomics Vaccines, Inc.
GCA_001560865.1	87.96	PRJNA261239	SAMN03076164	287	Pseudomonas aeruginosa	105777	2007	USA:Fort Sam Houston	wound	Homo sapiens	Infection			Scaffold	2016-02-11	Miami University
GCA_003611345.1	87.92	PRJNA398604	SAMN07514159	287	Pseudomonas aeruginosa	Pa423	2015	Cote d'Ivoire: Abidjan	University Hospital of Abidjan-Cocody	Homo sapiens	Pneumonia			Scaffold	2018-10-03	Pasteur Institut of Ivory Coast
GCA_003611405.1	87.67	PRJNA398604	SAMN07514153	287	Pseudomonas aeruginosa	Pa1076	2012	Cote d'Ivoire: Abidjan	University Hospital of Abidjan-Cocody	Homo sapiens	Urinary infections			Scaffold	2018-10-03	Pasteur Institut of Ivory Coast
GCA_001450265.1	87.52	PRJNA297679	SAMN04128563	287	Pseudomonas aeruginosa	WH-SGI-V-07378	1988	France	Hospital				235	Contig	2015-11-30	Synthetic Genomics Vaccines, Inc.
GCA_000481145.1	87.48	PRJNA219889	SAMN02360700	287	Pseudomonas aeruginosa	BWHPSA028	2013	USA	Sputum	Homo sapiens				Scaffold	2013-10-24	Broad Institute
GCA_002910975.1	87.37	PRJNA420877	SAMN08123256	1247546	Pseudomonas hunanensis	P11	2017	China: Huangshi	high-arsenic Soil					Scaffold	2017-12-12	Hubei Normal University
GCA_001695625.1	87.33	PRJNA415331	SAMN05415086	1876757	Pseudomonas sp. WCHP16	WCHP16	2015	China: Sichuan	Sewage					Contig	2016-07-27	West China Hospital, Sichuan University
GCA_000790355.1	87.09	PRJNA264310	SAMN03105571	287	Pseudomonas aeruginosa	AZPAE14872	2007	Argentina: Victoria	Respiratory tract infection					Scaffold	2014-12-04	AstraZeneca
GCA_000290555.2	86.61	PRJNA171335	SAMN02470713	287	Pseudomonas aeruginosa	PABL056	2001	USA: Chicago	Blood	Homo sapiens				Scaffold	2012-08-16	Northwestern University Feinberg School of Medicine
GCA_003411885.1	86.56	PRJNA485889	SAMN09831349	287	Pseudomonas aeruginosa	PABL036	2001	USA: Chicago, Illinois	Blood	Homo sapiens	Bacteremia			Contig	2018-08-21	Northwestern University Feinberg School of Medicine
GCA_003411785.1	86.55	PRJNA485889	SAMN09831360	287	Pseudomonas aeruginosa	PABL048	2001	USA: Chicago, Illinois	Blood	Homo sapiens	Bacteremia			Contig	2018-08-21	Northwestern University Feinberg School of Medicine
GCA_003411245.1	86.55	PRJNA485889	SAMN09831367	287	Pseudomonas aeruginosa	PABL056	2001	USA: Chicago, Illinois	Blood	Homo sapiens	Bacteremia			Contig	2018-08-21	Northwestern University Feinberg School of Medicine
GCA_001320085.1	86.32	PRJDB3001	SAMD00031653	1661033	Pseudomonas sp.	NBRC 111118	1970	Japan		Homo sapiens		Human		Contig	2015-10-04	National Institute of Technology and Evaluation
GCA_000478465.2	85.69	PRJNA169469	SAMN01779569	287	Pseudomonas aeruginosa	Stone 130								Scaffold	2013-10-22	Broad Institute
GCA_000790325.1	85.54	PRJNA264310	SAMN03105570	287	Pseudomonas aeruginosa	AZPAE14871	2007	Argentina: Victoria	Urinary tract infection					Scaffold	2014-12-04	AstraZeneca
GCA_001654435.1	85.46	PRJNA323396	SAMN05178539	53408	Pseudomonas citronellolis	SJTE-3	2015	China	Sludge					Complete Genome	2016-06-02	Shanghai JiaoTong University
GCA_000495455.2	85.44	PRJNA222630	SAMN02470872	303	Pseudomonas putida	S12	1989	Netherlands	Soil					Complete Genome	2014-12-18	RWTH Aachen University
GCA_002196875.1	85.44	PRJNA380843	SAMN06463607	1973009	Pseudomonas sp.	A46	2015	Taiwan: Tainan City	Soil			Farmland		Contig	2017-06-16	National Central University
GCA_001319945.1	85.01	PRJDB3001	SAMD00031680	76759	Pseudomonas monteilii	GTC 10897	1986	Japan		Homo sapiens		Human		Contig	2015-10-04	National Institute of Technology and Evaluation
GCA_000287915.1	84.91	PRJNA171340	SAMN02470946	303	Pseudomonas putida	S12			Soil					Contig	2012-08-15	Shanghai Jiao Tong University
GCA_002193815.1	84.75	PRJNA342804	SAMN07185578	287	Pseudomonas aeruginosa	797	2008	USA	Infection control					Contig	2017-06-14	JCVI
GCA_002326125.1	84.27	PRJNA393338	SAMN07504864	287	Pseudomonas aeruginosa	W1c	2015	USA: Evanston, Illinois	Lake water					Contig	2017-09-21	Northwestern University Feinberg School of Medicine
GCA_003325625.1	84.25	PRJNA431093	SAMN08384001	287	Pseudomonas aeruginosa	F2-1206	2013	Brazil	Cerebrospinal fluid	Homo sapiens	Bacterial Meningitis			Contig	2018-07-17	University of Pittsburgh School of Medicine
GCA_000790145.1	83.71	PRJNA264310	SAMN03105562	287	Pseudomonas aeruginosa	AZPAE14863	2007	India: Chennai	Respiratory tract infection					Scaffold	2014-12-04	AstraZeneca
GCA_000812405.1	83.65	PRJNA270003	SAMN03262487	1582493	Pseudomonas sp.	PI1	2014	China: Dalian	Phenol treatment bioreactors					Contig	2014-12-31	Dalian University of Technology
GCA_900243355.1	82.68	PRJEB23462	SAMEA104432335	287	Pseudomonas aeruginosa	RW109								Complete Genome	2017-12-20	CARDIFF SCHOOL OF BIOSCIENCES
GCA_001374055.1	82.68	PRJEB8749	SAMEA3296128	287	Pseudomonas aeruginosa	15.111a								Contig	2015-04-20	CARDIFF UNIVERSITY
GCA_003410905.1	81.79	PRJNA485889	SAMN09831398	287	Pseudomonas aeruginosa	PABL088	2002	USA: Chicago, Illinois	Blood	Homo sapiens	Bacteremia			Contig	2018-08-21	Northwestern University Feinberg School of Medicine
GCA_001374215.1	80.86	PRJEB8749	SAMEA3296136	287	Pseudomonas aeruginosa	10Pc_5								Contig	2015-04-20	CARDIFF UNIVERSITY
GCA_000478485.2	80.49	PRJNA169471	SAMN01779567	1125698	Pseudomonas sp.	P179								Scaffold	2013-10-22	Broad Institute
GCA_000467675.1	78.23	PRJNA209587	SAMN02472104	287	Pseudomonas aeruginosa	VRFPA03	2012	India: Chennai	Corneal button from patient with corneal keratitis	Homo sapiens				Contig	2013-08-21	SANKARA NETHRALAYA, VISION RESEARCH FOUNDATION
GCA_001909485.1	77.38	PRJNA342804	SAMN05774262	287	Pseudomonas aeruginosa	CLB24232				Homo sapiens				Contig	2016-12-20	JCVI
GCA_000795365.1	76.63	PRJNA264310	SAMN03105528	287	Pseudomonas aeruginosa	AZPAE14827	2005	USA: Detroit	Intra-abdominal tract infection					Scaffold	2014-12-04	AstraZeneca
GCA_002188695.1	76.11	PRJNA388154	SAMN07171784	287	Pseudomonas aeruginosa	FFUP_PS_65	2010	Portugal	Urine	Homo sapiens				Contig	2017-06-09	UCIBIO/REQUIMTE, Laboratory of Bacteriology, Faculty of Pharmacy, University of Porto
GCA_001449465.1	74.24	PRJNA297679	SAMN04128503	287	Pseudomonas aeruginosa	WH-SGI-V-07165	1992	France	Hospital				1006	Contig	2015-11-30	Synthetic Genomics Vaccines, Inc.
GCA_001750205.1	72.64	PRJNA321098	SAMN04966045	287	Pseudomonas aeruginosa	PA12GY72	2013	China: Guangzhou, Guangdong	Urine	Homo sapiens				Contig	2016-09-30	Zhongshan School of Medicine, Sun Yat-sen University
GCA_001374395.1	71.05	PRJEB8749	SAMEA3296145	287	Pseudomonas aeruginosa	RW204								Contig	2015-04-20	CARDIFF UNIVERSITY
GCA_001452465.1	63.16	PRJNA297679	SAMN04128672	287	Pseudomonas aeruginosa	WH-SGI-V-07687	2005	USA	Hospital				308	Scaffold	2015-11-30	Synthetic Genomics Vaccines, Inc.
GCA_001374255.1	61.79	PRJEB8749	SAMEA3296138	287	Pseudomonas aeruginosa	15Pc_1								Contig	2015-04-20	CARDIFF UNIVERSITY
GCA_003324275.1	59.31	PRJNA316321	SAMN07291550	287	Pseudomonas aeruginosa	AR_0457								Contig	2018-07-16	FDA/CDC
GCA_001374235.1	57.85	PRJEB8749	SAMEA3296137	287	Pseudomonas aeruginosa	12.5Pc_2.2								Contig	2015-04-20	CARDIFF UNIVERSITY
GCA_000789725.1	49.64	PRJNA264310	SAMN03105639	287	Pseudomonas aeruginosa	AZPAE14941	2009	China: Hong Kong	Intra-abdominal tract infection					Scaffold	2014-12-04	AstraZeneca
GCA_000226475.2	44.79	PRJNA72621	SAMN02470932	303	Pseudomonas putida	Idaho								Contig	2011-09-27	Shanghai Jiao Tong University
GCA_001374135.1	38.57	PRJEB8749	SAMEA3296132	287	Pseudomonas aeruginosa	RW172								Contig	2015-04-20	CARDIFF UNIVERSITY
GCA_001374095.1	38.32	PRJEB8749	SAMEA3296130	287	Pseudomonas aeruginosa	TSB Bead DWL Pool 1								Contig	2015-04-20	CARDIFF UNIVERSITY
GCA_001374035.1	37.55	PRJEB8749	SAMEA3294431	287	Pseudomonas aeruginosa	15.311Bb								Contig	2015-04-20	CARDIFF UNIVERSITY
GCA_003585245.1	25.93	PRJNA310413	SAMN04452257	287	Pseudomonas aeruginosa	PA_150209		Hong Kong		Homo sapiens				Contig	2018-09-20	HKU
GCA_003584995.1	25.93	PRJNA310413	SAMN04452258	287	Pseudomonas aeruginosa	PA_150210		Hong Kong		Homo sapiens				Contig	2018-09-20	HKU
GCA_000794785.1	21.03	PRJNA264310	SAMN03105480	287	Pseudomonas aeruginosa	AZPAE14702	2012	Philippines	Respiratory tract infection					Scaffold	2014-12-04	AstraZeneca
Genomes belonging to the Kos et al. 2015 dataset
Pseudomonas non-aeruginosa isolates

### Sheet: Kos_et_al_2015-genomes_metadata
Isolate	pBT2436 estimated coverage	Year	Country	City	Anatomical site	Meropenem *	Levofloxacin *	Amikacin *	Colistin *	MLST	O-serotype	Putative Integron structures
AZPAE14689	0.9541	2012	Mexico	Unknown	RTI	R	R	R	S	235	O11	intI1 - GES-9-like; intI1 - orfD - GES-1 - aac(6')-Iid; intI1 - aadA6 - orfD - qacEdelta1 - sul1delta
AZPAE14827	0.7663	2005	United States	Detroit	IAI	R	R	S	S	179	O6
AZPAE14838	0.9061	2006	China	Beijing	RTI	R	R	I	S	767	O2_group	intI1 – aadB – OXA-1 – aac(6')-IId – cmlA
AZPAE14840	0.9013	2006	China	Beijing	UTI	S	I	R	S	1729	O7_O8	intI1 - orf11/sul1 fusion (PSPA7_5341)
AZPAE14863	0.8371	2007	India	Chennai	RTI	S	R	S	S	357	O11_O17	intI1 - aadB - ISPa21 - OXA-2 - qacEdelta1 - sul1
AZPAE14871	0.8554	2007	Argentina	Victoria	UTI	S	S	S	S	885	O11_O17
AZPAE14872	0.8709	2007	Argentina	Victoria	RTI	R	R	S	S	244	O12	intI1 - aac(6')IId - OXA-2 - orfD - qacEdelta1 - sul1 - Cmx
AZPAE14956	0.9372	2009	Germany	München	IAI	R	I	R	S	270	O2_group
AZPAE14941	0.4964	2009	China	Hong Kong	IAI	S	S	S	S	1747	O12
AZPAE14702	0.2103	2012	Philippines	unknown	RTI	R	R	S	S	235	O11	intI1 - IMP-4 - qacG - aac(6')-IId - catB3 - qacEdelta1; intI1delta - aadB - cmlA - OXA-10 - aadA1 - qacEdelta1 - sul1; intI1 - arr - dfrA - qacEdelta1
The presented data was extracted from Kos et al 2015, supplementary material 2. See the corresponding reference for extended information about these isolates.
* Susceptibility information
